# Gut Phageome Analysis Reveals Disease-Specific Hallmarks in Childhood Obesity

**DOI:** 10.1101/2020.07.29.227637

**Authors:** Shirley Bikel, Gamaliel López-Leal, Fernanda Cornejo-Granados, Luigui Gallardo-Becerra, Filiberto Sánchez, Edgar Equihua-Medina, Juan Pablo Ochoa-Romo, Blanca Estela López-Contreras, Samuel Canizales-Quinteros, Adrian Ochoa Leyva

## Abstract

Changes in the composition of the human gut microbiome are recognized to have a significant association with obesity and metabolic syndrome. Mexico leads worldwide childhood-obesity rankings representing an epidemic problem for public health. To this date, it is still unclear how the gut phageome, the bacteriophage component of the virome, influences childhood obesity and obesity with metabolic syndrome. We characterized the gut phageome of 28 school-age children with healthy normal-weight (NW), obese (O), and obese with metabolic syndrome (OMS) profiles, using metagenomic sequencing of virus-like particles (VLPs) from fecal samples. Viromes derived from VLPs were mainly dominated by Caudovirales, and only Inoviridae family was significantly increased in obesity. The three groups showed a similar number of VLPs, while a significant increase in phage richness and diversity was found in obesity groups compared NW. Few phage contigs dominated the phageome composition in NW, being increased in obesity groups. Interestingly, the majority of the phageome was shared among all individuals, establishing a core and common phageome, which abundances correlated with anthropometric and biochemical traits and bacteria previously associated with obesity and metabolic syndrome. We also established a healthy core phageome shared in >80% of NW samples, with a decreased prevalence in the O and OMS groups. Our data support that changes in the gut phageome may contribute to obesity and metabolic syndrome development via bacterial dysbiosis. We consider the phageome characterization provides the basis for novel diagnostic and therapeutic strategies for managing obesity and preventing metabolic syndrome development in obese children through potential phage manipulation. To the best of our knowledge, this study represents the most in-depth sequenced dataset of human bacteriophages, demonstrating for the first time that alterations of the gut phageome characterize obesity.
