## Extended Table 2 for "Gut Phageome Analysis Reveals Disease-Specific Hallmarks in Childhood Obesity"

### Sheet: Hoja1
Sample-Id	Disease-Type	Raw_Reads (paired_seq)	Reads_Quality_Control (paired_seq)	Reads_Remaining_postQC (percent)	Bacteria_assigned_reads	Bacteria_assigned_reads (percent)	Human_assigned_reads	Human_assigned_reads (percent)	Reads_remaining_postQuality-Filtered (paired_seq)	Reads_remaining_postQuality-Filtered (percent)	Clustered_Reads_(95percent)	normalized_ratio_of_uniques_to_total_filtered
NW_118	Normal Weight	11523930	11278512	0.978704	732044	0.0649061	4063098	0.360251	6483370	0.574843	1555888	0.239981
NW_119	Normal Weight	9001074	8971662	0.996732	3371988	0.375849	1493938	0.166517	4105736	0.457634	1704013	0.415032
NW_120	Normal Weight	7149441	5234936	0.732216	751590	0.143572	553148	0.105665	3930198	0.750763	1371042	0.348848
NW_10	Normal Weight	2435784	2178708	0.894459	460034	0.21115	285808	0.131182	1415490	0.649692	358813	0.25349
NW_124	Normal Weight	6182666	5671004	0.917242	1282500	0.22615	515296	0.090865	3873168	0.682977	746134	0.192642
NW_147	Normal Weight	6693958	6153570	0.919272	1725486	0.280404	650124	0.10565	3777848	0.613928	768361	0.203386
NW_161	Normal Weight	9052662	8267708	0.91329	2126280	0.257179	1258264	0.15219	4883020	0.590614	1074267	0.220001
NW_169	Normal Weight	505962	417304	0.824773	74688	0.178977	43046	0.103153	299550	0.717822	116590	0.389217
NW_193	Normal Weight	7695966	7099246	0.922463	1816298	0.255844	1275480	0.179664	4007412	0.564484	1348811	0.336579
NW_314	Normal Weight	1561858	1324090	0.847766	251708	0.190099	127186	0.0960554	945188	0.71384	211178	0.223424
OB_121	Obese	9590944	9543816	0.995086	1470352	0.154063	1851296	0.193979	6222168	0.651958	2362429	0.379679
OB_122	Obese	8413578	8326110	0.989604	2616064	0.3142	2319370	0.278566	3390676	0.407234	1317865	0.388673
OB_123	Obese	1069494	1066638	0.99733	316432	0.296663	36024	0.0337734	714182	0.669564	332384	0.465405
OB_152	Obese	11023644	10254262	0.930206	1833984	0.178851	3038368	0.296303	5213758	0.508448	1574085	0.30191
OB_39	Obese	7848438	7339336	0.935133	4441906	0.605219	519204	0.0707426	2377282	0.32391	647382	0.27232
OB_418	Obese	1759626	1573216	0.894063	454172	0.28869	185550	0.117943	933454	0.593341	269359	0.288562
OB_420	Obese	3456064	3245548	0.939088	1748292	0.538674	151982	0.0468278	1345222	0.414482	470981	0.350114
OB_434	Obese	1672776	1544018	0.923027	421154	0.272765	177170	0.114746	945650	0.61246	277325	0.293264
OB_445	Obese	4430022	4148356	0.936419	2178058	0.525041	370950	0.089421	1599244	0.385513	464474	0.290433
OB_90	Obese	1615954	1444198	0.893712	384876	0.266498	359750	0.2491	699572	0.484402	281057	0.401756
OMS_124	Obese with Metabolic Syndrome	4020298	4011836	0.997895	1183746	0.295063	508362	0.126716	2319728	0.578221	952354	0.410546
OMS_125	Obese with Metabolic Syndrome	5956082	7864842	1.32047	1235256	0.15706	1438984	0.182964	5190602	0.659975	2154505	0.415078
OMS_126	Obese with Metabolic Syndrome	9055978	9021688	0.996214	2352770	0.26079	2112944	0.234207	4555974	0.505002	1896348	0.416233
OMS_288	Obese with Metabolic Syndrome	2374056	2180938	0.918655	225186	0.103252	725410	0.332614	1229670	0.563826	491198	0.399455
OMS_446	Obese with Metabolic Syndrome	1361720	1189158	0.873276	240556	0.202291	131178	0.110312	817376	0.687357	198943	0.243392
OMS_55	Obese with Metabolic Syndrome	3918888	3607194	0.920464	1627092	0.451069	338782	0.0939184	1641244	0.454992	478071	0.291286
OMS_64	Obese with Metabolic Syndrome	2697578	2444974	0.906359	739352	0.302397	208510	0.0852811	1497064	0.612303	391700	0.261645
OMS_87	Obese with Metabolic Syndrome	1116012	987244	0.884618	480086	0.486289	61440	0.0622339	445510	0.451266	175536	0.394011

### Sheet: Hoja2
Table S2
xlsx. Format
