## Extended Table 4 for "Gut Phageome Analysis Reveals Disease-Specific Hallmarks in Childhood Obesity"

### Sheet: Hoja1
Bacteriophage taxa	NW-10	NW-118	NW-119	NW-120	NW-124	NW-147	NW-161	NW-169	NW-193	NW-314	O-39	O-90	O-121	O-122	O-123	O-152	O-418	O-420	O-434	O-445	OMS-55	OMS-64	OMS-87	OMS-124	OMS-125	OMS-126	OMS-288	OMS-446	Average	Average (%)	Standard deviation
Viruses;dsDNA viruses, no RNA stage;Caudovirales;Siphoviridae;	0.320319	0.309709	0.312146	0.306572	0.297653	0.328273	0.30833	0.329646	0.307401	0.37037	0.334473	0.299582	0.308487	0.305453	0.302326	0.314482	0.363636	0.317791	0.348659	0.322511	0.328405	0.349367	0.343927	0.300244	0.303773	0.313641	0.298384	0.372414	0.322071	32.2071	0.0220983
Viruses;dsDNA viruses, no RNA stage;Caudovirales;Myoviridae;	0.289264	0.306149	0.292713	0.306248	0.290141	0.265655	0.299627	0.276549	0.300172	0.226852	0.284542	0.297495	0.305982	0.309133	0.309944	0.294734	0.272727	0.284663	0.241379	0.297258	0.286381	0.270886	0.273553	0.298617	0.30861	0.305012	0.307121	0.206897	0.286011	28.6011	0.0253931
Viruses;dsDNA viruses, no RNA stage;Caudovirales;	0.249335	0.23754	0.243725	0.240207	0.258216	0.258065	0.246581	0.254425	0.242341	0.277778	0.233926	0.254697	0.235202	0.240549	0.236167	0.240575	0.213166	0.246626	0.260536	0.251804	0.245136	0.255696	0.231555	0.24166	0.236698	0.233986	0.242464	0.262069	0.245383	24.5383	0.0123846
Viruses;undetermined phage;	0.065661	0.0669903	0.0692308	0.0692781	0.0788732	0.0683112	0.0729383	0.0608407	0.0709122	0.0601852	0.0663475	0.0741127	0.0714062	0.0692539	0.0725742	0.0655296	0.0893417	0.0809816	0.0804598	0.0670996	0.0669261	0.0658228	0.0715096	0.0781123	0.0728797	0.0733488	0.0733945	0.0724138	0.0712405	7.12405	0.0062685
Viruses;dsDNA viruses, no RNA stage;Caudovirales;Podoviridae;	0.0514641	0.0601942	0.062753	0.0618323	0.0591549	0.0759013	0.0621633	0.0586283	0.0636833	0.0555556	0.0615595	0.059499	0.0651425	0.0605554	0.0649559	0.0652304	0.0485893	0.0539877	0.0613027	0.0483405	0.059144	0.0481013	0.0544835	0.0667209	0.0638504	0.0617325	0.0620358	0.0448276	0.0593353	5.93353	0.00672295
Viruses;unclassified bacterial viruses;crAss-like viruses;	0.0124224	0.00776699	0.00809717	0.00517967	0.00469484	0.00189753	0.00290095	0.0143805	0.00516351	0.00462963	0.00957592	0.00365344	0.00501096	0.00468384	0.00441059	0.0110712	0.0015674	0.00122699	0.00383142	0.002886	0.00155642	0	0.0136209	0.00081367	0.00354724	0.00199137	0.00480559	0.037931	0.00640418	0.640418	0.00729209
Viruses;dsDNA viruses, no RNA stage;unclassified dsDNA phages;Deep-sea thermophilic phage D6E;	0.00354925	0.0012945	0.00161943	0.00129492	0.00187793	0	0.000828844	0	0.0010327	0	0	0.00208768	0.00125274	0.00133824	0.00160385	0.00119689	0	0.00122699	0	0.002886	0.00155642	0	0	0.00162734	0.00161238	0.000995685	0.00174749	0	0.0010939	0.10939	0.000935325
Viruses;ssDNA viruses;Inoviridae;	0.00177462	0.000970874	0.00121457	0.000971188	0.00187793	0.00189753	0.000828844	0	0.000688468	0.00462963	0.00136799	0.00104384	0.000939555	0.00100368	0.000801925	0.000897666	0.0015674	0.00368098	0	0.0021645	0.00155642	0.00253165	0.00227015	0.00081367	0.000644953	0.000995685	0.00131062	0	0.00137301	0.137301	0.00102218
Viruses;dsDNA viruses, no RNA stage;unclassified dsDNA phages;Oenococcus phage;	0.000887311	0.0012945	0.00161943	0.000971188	0.00187793	0	0.000414422	0.00221239	0.0010327	0	0.00136799	0.00104384	0.000939555	0.00100368	0.000801925	0.00119689	0	0.00245399	0	0	0.00077821	0	0.00113507	0.00162734	0.00128991	0.00132758	0.000873744	0	0.000933914	0.0933914	0.000692491
Viruses;dsDNA viruses, no RNA stage;unclassified dsDNA phages;Clostridium phage;	0.000887311	0.00161812	0.000404858	0.00129492	0	0	0	0	0.0010327	0	0	0.00104384	0.000939555	0.00133824	0.000801925	0.000598444	0.0015674	0	0	0.001443	0.00077821	0.00253165	0.00113507	0.00081367	0.00128991	0.000995685	0.000873744	0	0.000763866	0.0763866	0.000657225
Viruses;unclassified bacterial viruses;Mycoplasma phage phiMFV1;	0.000887311	0.000970874	0.00121457	0.000647459	0	0	0.00124327	0	0.0010327	0	0.000683995	0.00104384	0.000939555	0.00066912	0.00120289	0.000299222	0	0.00122699	0	0	0.00077821	0	0	0.00244101	0.00096743	0.00066379	0.00131062	0	0.000650816	0.0650816	0.000607517
Viruses;dsDNA viruses, no RNA stage;unclassified dsDNA phages;	0	0.000970874	0.000809717	0.000647459	0.000938967	0	0.000414422	0	0.0010327	0	0.000683995	0.000521921	0.00062637	0.00100368	0.000400962	0.000598444	0.0015674	0	0	0.000721501	0.00077821	0	0.00113507	0.00162734	0.00096743	0.000995685	0.000873744	0.00344828	0.000741577	0.0741577	0.000707076
Viruses;dsDNA viruses, no RNA stage;Caudovirales;Ackermannviridae;	0.000887311	0.000647249	0.000809717	0.000971188	0.000938967	0	0.00124327	0	0.0010327	0	0.000683995	0	0.000313185	0.00066912	0.000801925	0.000897666	0.0015674	0	0.00383142	0	0.00077821	0	0.00227015	0.00081367	0.000644953	0.00066379	0.000873744	0	0.000762129	0.0762129	0.000809107
Viruses;dsDNA viruses, no RNA stage;unclassified dsDNA phages;Pseudomonas phage O4;	0	0.000647249	0.00121457	0.000971188	0	0	0.000828844	0	0.000344234	0	0	0.00156576	0.00062637	0.00100368	0.000801925	0.000598444	0	0.00245399	0	0	0.00077821	0	0	0.00162734	0.00096743	0.000995685	0.000873744	0	0.000582095	0.0582095	0.000637548
Viruses;dsDNA viruses, no RNA stage;unclassified dsDNA phages;Bacillus phage BalMu-1;	0	0.000970874	0.000809717	0.000971188	0	0	0	0.00110619	0.000688468	0	0.000683995	0.000521921	0.00062637	0.00066912	0.000400962	0.000299222	0	0	0	0.001443	0.00077821	0	0.00227015	0	0.000644953	0.000995685	0.000873744	0	0.00052692	0.052692	0.000554706
Viruses;dsDNA viruses, no RNA stage;unclassified dsDNA phages;Cyanophage KBS-S-2A;	0.000887311	0.000323625	0.000404858	0.000323729	0.000938967	0	0.000414422	0	0.000344234	0	0	0.000521921	0.000313185	0.00033456	0.000400962	0.000299222	0	0.00122699	0	0.000721501	0.00077821	0	0	0.00081367	0.000322477	0.000331895	0.000436872	0	0.000362093	0.0362093	0.000338461
Viruses;unclassified bacterial viruses;Enterobacteria phage YYZ-2008;	0	0.000323625	0.000404858	0.000323729	0	0	0.000414422	0.00110619	0.000344234	0	0.000683995	0.000521921	0.000313185	0.00033456	0.000400962	0.000299222	0.0015674	0.00122699	0	0	0.00077821	0	0	0.00081367	0.000322477	0.000331895	0.000436872	0	0.000391015	0.0391015	0.000405602
Viruses;unclassified bacterial viruses;Synechococcus phage S;	0	0.000323625	0.000404858	0.000323729	0.000938967	0	0.000414422	0	0.000344234	0	0.000683995	0.000521921	0.000313185	0.00033456	0.000400962	0.000299222	0	0	0	0	0.00077821	0	0	0	0.000322477	0.000331895	0.000436872	0	0.000256183	0.0256183	0.00026659
Viruses;ssDNA viruses;Microviridae;	0.000887311	0.000647249	0	0.000323729	0.000938967	0	0	0	0.000344234	0	0.00136799	0	0.000313185	0	0.000400962	0.000299222	0.0015674	0	0	0	0	0	0	0.00081367	0.000322477	0.000331895	0	0	0.000305653	0.0305653	0.000440877
Viruses;unclassified bacterial viruses;Phage Gifsy-1;	0.000887311	0	0	0	0	0	0	0	0	0	0.000683995	0	0	0	0	0.000299222	0.0015674	0.00122699	0	0.000721501	0.00077821	0.00253165	0.00113507	0	0	0	0.000436872	0	0.000366722	0.0366722	0.000625271
Viruses;dsDNA viruses, no RNA stage;unclassified dsDNA phages;Salisaeta icosahedral phage 1;	0	0.000323625	0.000404858	0.000323729	0	0	0	0	0.000344234	0	0.000683995	0	0	0.00066912	0	0.000299222	0	0	0	0	0	0	0	0	0.000322477	0	0	0	0.000120402	0.0120402	0.00021039
Viruses;dsDNA viruses, no RNA stage;unclassified dsDNA phages;Rhodobacter phage RcapNL;	0	0	0	0	0.000938967	0	0.000414422	0.00110619	0.000344234	0	0	0.000521921	0	0	0	0	0	0	0	0	0.00077821	0.00253165	0	0	0	0	0	0	0.000236986	0.0236986	0.00054807
Viruses;dsDNA viruses, no RNA stage;unclassified dsDNA phages;Vibrio phage douglas 12A4;	0	0.000323625	0	0.000323729	0	0	0	0	0.000344234	0	0	0	0.000313185	0	0.000400962	0	0	0	0	0	0	0	0	0	0	0.000331895	0.000436872	0	8.83751e-05	0.00883751	0.000157435
